# Tar patties are hotspots of hydrocarbon turnover and nitrogen fixation during a nearshore pollution event in the oligotrophic southeastern Mediterranean Sea

**DOI:** 10.1101/2023.07.16.546273

**Authors:** Maxim Rubin-Blum, Yana Yudkovsky, Sophi Marmen, Ofrat Raveh, Alon Amrani, Ilya Kutuzov, Tamar Guy-Haim, Eyal Rahav

## Abstract

Weathered oil, that is, tar, forms hotspots of hydrocarbon degradation by complex biota in marine environment. Here, we used marker gene sequencing and metagenomics to characterize the communities of bacteria, archaea and eukaryotes that colonized tar patties and control samples (wood, plastic), collected in the littoral following an offshore spill in the warm, oligotrophic southeastern Mediterranean Sea (SEMS). We show aerobic and anaerobic hydrocarbon catabolism niches on tar interior and exterior, linking carbon, sulfur and nitrogen cycles. Alongside aromatics and larger alkanes, short-chain alkanes appear to fuel dominant populations, both the aerobic clade UBA5335 (*Macondimonas*), anaerobic Syntropharchaeales, and facultative Mycobacteriales. Most key organisms, including the hydrocarbon degraders and cyanobacteria, have the potential to fix dinitrogen, potentially alleviating the nitrogen limitation of hydrocarbon degradation in the SEMS. We highlight the complexity of these tar-associated communities, where bacteria, archaea and eukaryotes co-exist, exchanging metabolites and competing for resources and space.
