## Supplementary Table ST2 for "Tar patties are hotspots of hydrocarbon turnover and nitrogen fixation during a nearshore pollution event in the oligotrophic southeastern Mediterranean Sea"

	baseMean	log2FoldChange	pvalue	padj
o__Paracaedibacterales	2.63338281359259	-2.41162869879614	0.000236830896310579	0.000967059493268198
o__Fimbriimonadales	2.27540628973681	-2.15376444271229	0.0015358655268154	0.00501716072093031
o__Subgroup_17	1.7955400043141	-1.56505039927017	0.0148647640036117	0.0349619249364948
o__Veillonellales.Selenomonadales	1.7955400043141	-1.56505039927017	0.0148647640036117	0.0349619249364948
o__Enterobacterales	1.8269128992683	-1.58757644458798	0.0138999015592594	0.033290162823587
o__TK10	2.32872476589489	-2.20568397876273	0.00127264167806533	0.00425178015171826
o__Zavarziniales	1.84885848047218	-1.64529307251065	0.0107882252706705	0.0268791375387892
o__Solirubrobacterales	2.81711353150648	-2.6066057357089	0.000110537262173246	0.000507780548108349
o__Coxiellales	2.56887472771941	-2.39320841113673	0.000142323770376338	0.000633987704403686
o__Lineage_IIb	2.10563582616823	-1.69318326983039	0.00961701478145387	0.0248017749626968
o__Subgroup_22	5.45048477501223	2.33619534117173	0.0122364978778728	0.0297316560007817
o__Abditibacteriales	2.54354950378816	-1.84315361548639	0.00761658875647303	0.0205438265541566
o__Absconditabacteriales_.SR1.	3.37168117380945	-1.86309618311436	0.0101079139547502	0.0256183336439358
o__Pedosphaerales	6.12982339601769	-4.01656048956451	0.000000233640255804563	0.00000361527553718639
o__Holosporales	2.58487708654725	-2.38398952065377	0.000326169719074498	0.00129586347848517
o__Gemmatales	4.83521537692746	-2.13836684241913	0.0074452474819439	0.0204570351373038
o__Nitrospirales	2.82405129040434	-2.61569739032794	0.000177825514875474	0.000762418395096886
o__Hydrogenedentiales	6.9827800501103	2.28242944208413	0.0155798877809998	0.0362781538563849
o__Micropepsales	3.60836819368878	-3.08751872613463	0.0000688692087182606	0.000357045202569545
o__211ds20	3.02186495594991	-2.74864997398163	0.000199952426275145	0.000839800190355609
o__Reyranellales	3.24670933121412	-2.41813661365042	0.00117822899104792	0.00412380146866771
o__SM23.32	6.00054053835944	2.4772452657391	0.0111910882489192	0.0274181662098519
o__Solibacterales	3.07518343210799	-2.78297141617155	0.000178934929461514	0.000762418395096886
o__RBG.13.54.9	7.00643905478328	2.71325206135265	0.00579456938285481	0.0162247942719935
o__BD2.11_terrestrial_group	9.80106582506084	3.2197669764651	0.00123454896516045	0.00422043483438572
o__Chthoniobacterales	9.05720959383511	-2.37882694123966	0.011016080814829	0.0272161996601658
o__Salinisphaerales	2.10695779447536	-2.11537506020011	0.00187394150525261	0.0060542725554315
o__Holophagales	3.50173124137263	-3.03148946332944	0.000082578043314772	0.000404632412242383
o__Subgroup_21	4.83627734539718	2.14942241300763	0.0177699464483125	0.0408153457484677
o__Tepidisphaerales	7.37826555430796	-3.27238888391776	0.000444145389659487	0.00167408646871653
o__Gemmatimonadales	9.36982497652504	-3.28585969753598	0.000681527146481824	0.0025046122633207
o__Acetobacterales	7.07406914396392	-4.25049467937043	0.00000192648969032995	0.000019324178590198
o__Methylococcales	2.21671659102287	-2.24870547497947	0.00111422989004298	0.00394679021292334
o__Desulfomonilales	10.4076911453728	3.30976496823616	0.00192866447491903	0.00616334082202385
o__Caldisericales	7.42380388034167	2.78922763431583	0.00541960211064546	0.0153207982743247
o__WCHB1.81	7.28530962190673	2.77185846046779	0.00426726044795709	0.0125058564817944
o__Chloroflexales	5.19254192303521	-2.65169794345433	0.00138727035338689	0.00458266835837915
o__Bryobacterales	4.62141924069229	-3.53306448709809	0.0000177471036597619	0.000114552795363002
o__R7C24	6.91411371548968	-4.21312671713656	0.00000216904045400182	0.000019324178590198
o__Saccharimonadales	10.5256469001335	-2.93568217107275	0.00255816677172101	0.00796475905089143
o__CCD24	5.31455943074731	-3.77424725453503	0.00000850379175378496	0.0000641055070669943
o__MSBL9	23.6158412658496	3.70827615421439	0.000225041993510759	0.000931864029467087
o__Bacillales	13.5849630639131	-2.5493643670513	0.0191886192429475	0.0433958004417427
o__Ardenticatenales	20.4703148149344	2.3387922544158	0.0195148232315771	0.0437966261838449
o__Aminicenantales	5.73106639861322	2.40272730048929	0.0218796503716386	0.0487319485550133
o__Fusobacteriales	10.6361701280417	-2.49455026942652	0.00469607253241515	0.0134043235391267
o__Gracilibacteria	14.8852357875252	-2.31747132238601	0.013927517099664	0.033290162823587
o__Vicinamibacterales	10.4620593185026	-4.07363767677412	0.0000250671503881033	0.000153536296127133
o__Haliangiales	8.35101553714781	-3.19464590934482	0.000710759061875318	0.00257979215051041
o__SJA.28	6.91411371548968	-4.21312671713656	0.00000216904045400182	0.000019324178590198
o__Halobacterales	7.1782660897901	2.74543865256667	0.010277619442931	0.02582581295916
o__Deferribacterales	23.8028138805556	4.52515596717997	0.0000179232264853677	0.000114552795363002
o__Peptococcales	6.96443471905097	2.7023732730623	0.00757226696777605	0.0205438265541566
o__CCM11a	33.4785720768114	5.02553907731805	0.0000124175134568582	0.0000869225941980071
o__Sneathiellales	25.6089292332077	-2.40065308865553	0.0220625885879286	0.0487699326680528
o__Kineosporiales	8.42010279161474	-3.64260323219942	0.000169432971421369	0.000743481993998246
o__Azospirillales	16.8011727459981	-4.966395907996	0.000000891290598236388	0.0000109183098283958
o__Methanofastidiosales	8.63445803464938	3.02234428948338	0.00429622960769126	0.0125058564817944
o__Pla4_lineage	25.5928166163027	4.6337165465941	0.0000294948194272768	0.000173429538232387
o__Moduliflexales	10.7082120792556	2.96374739740189	0.00788749839942587	0.0210811320857382
o__SAR86_clade	13.7543297004485	-5.10763195712042	0.0000000239583317444595	0.00000050312496663365
o__Sva0485	10.1786429890698	3.27102459239147	0.00446635615422671	0.012873614797477
o__BD7.8	4.73876252483321	-2.24291499155033	0.00958394296312637	0.0248017749626968
o__Candidatus_Campbellbacteria	22.627464027519	-3.88236809116752	0.0000770394745032525	0.000383891618711123
o__SAR11_clade	28.4144076293433	-4.53513104129	0.0000159910280632678	0.000107293027653354
o__Polyangiales	42.6224873634314	-3.17200917085737	0.00259174901123254	0.00796475905089143
o__Thermomicrobiales	12.8954479628098	-4.3038945209242	0.0000160574599209101	0.000107293027653354
o__Latescibacterota	17.0064788661354	3.3514778951757	0.00237413682784192	0.00750533577833896
o__Chromatiales	27.2168858593839	4.72261997122992	0.0000949165013900839	0.000450087925946527
o__Dongiales	13.8264866852153	-5.3079120043805	0.0000000124206521234918	0.000000304305977025549
o__Fermentibacterales	18.9433863015653	4.19363018556433	0.0000401177699298085	0.000222540082252146
o__Sh765B.AG.111	9.2966575676836	3.13418406081545	0.00843208405101695	0.0221342206339195
o__Omnitrophales	31.792695856798	4.94923639325836	0.0000318027449387359	0.000183333470823301
o__Candidatus_Kaiserbacteria	25.7623041115169	-4.18950646914349	0.00000564732116281898	0.000046119789496355
o__Blastocatellales	26.377986369434	-6.10517250557283	0.0000000071615708100666	0.000000210550181815958
o__CPR2	15.643596500792	3.90467938835263	0.000382211119703016	0.00145935154795697
o__Thermoanaerobaculales	67.8585566939876	4.51935482365353	0.0000377263743582572	0.000213299116563993
o__Marinimicrobia_.SAR406_clade.	48.0432292656899	4.72266748717369	0.00000107470719916837	0.00001263855666222
o__Alphaproteobacteria_Incertae_Sedis	27.110893794603	4.7162831594165	0.000101526193216239	0.000473788901675781
o__Methanosarciniales	29.876745600698	4.85919323215506	0.0000110244158185576	0.0000790531280647787
o__B2M28	8.48342648731039	3.00109365196145	0.00799393854558299	0.0211731345261387
o__Pseudonocardiales	11.0196363796618	-4.95625563774355	0.000000188181520751265	0.00000325443335887483
o__Beggiatoales	12.4384564556226	3.57421394411011	0.00124931919520128	0.00422183728033535
o__JS1	40.781788945236	5.31320079292388	0.000000497521044188563	0.00000664869031779261
o__LD1.PA32	33.2204190122523	5.01309032700463	0.0000265916446079852	0.000159549867647911
o__vadinHA49	39.2888978200395	3.03811570169984	0.00419121830015403	0.0124466482853059
o__Acetothermiia	45.1792379148009	5.46132376773269	0.00000210153999904095	0.000019324178590198
o__Zixibacteria	57.1934306695455	5.8035913693781	0.00000155929216014993	0.0000172300439397224
o__Micrococcales	70.7869903961441	-3.56410405603821	0.00322476425294502	0.00967429275883507
o__Peptostreptococcales.Tissierellales	51.9084998660352	3.29238002012348	0.000346023373521777	0.00133856410283424
o__GIF9	31.8690105645744	4.95260002987616	0.0000763697727238625	0.000383891618711123
o__Cloacimonadales	57.557411105012	4.69364384869665	0.00000848593005752463	0.0000641055070669943
o__Defluviicoccales	184.715902844694	6.13993832752456	0.000000206494861021711	0.00000337274939668794
o__Verrucomicrobiales	157.324787408349	-2.28511239180613	0.0182742992090063	0.0416484028484329
o__Xanthomonadales	56.6824172386322	-5.57241098345703	0.000000408492148593501	0.00000571889008030901
o__mle1.8	29.3288391899073	4.83111053296324	0.0000692230494777689	0.000357045202569545
o__Thiotrichales	62.2640681251917	3.04276212138681	0.0063184615426857	0.0175247895617886
o__Dissulfuribacterales	29.8231631483821	4.85468189948947	0.000119013685494788	0.000538308054391808
o__Thiomicrospirales	41.8704535967576	5.35081857197618	0.000000823121290175577	0.0000105216373613748
o__Kosmotogales	80.7268224656259	6.30311670818075	0.0000000738942636077325	0.00000144832756671156
o__Syntrophales	59.0406573551762	5.85004029373647	0.000000317925616154031	0.00000467350655746425
o__Parvibaculales	107.110977181881	4.77942024118755	0.0000501635971872867	0.000273112918019672
o__Acanthopleuribacterales	65.0930947339984	5.60471487105452	0.00000158235097405614	0.0000172300439397224
o__Leptospirales	53.6537442804693	3.763293224702	0.00264145438646506	0.00800605762495595
o__Halanaerobiales	45.991817243926	5.487132990071	0.00000453062770526552	0.0000380572727242304
o__TA06	45.3360582247105	5.46376122773587	0.00000966793113836249	0.0000710592938669643
o__uncultured	161.940603296651	2.80673417415644	0.00120135612230552	0.0041552788230332
o__Petrotogales	313.192085985676	8.2666520984033	3.21217136889099e-16	4.72189191226976e-14
o__Anaerolineales	153.144651547051	3.81958385150242	0.0000689487692907913	0.000357045202569545
o__Marine_Benthic_Group_D_and_DHVEG.1	15.8951227446128	3.93505898734802	0.000291689252299408	0.001174748495562
o__Micromonosporales	58.2598062557198	-7.45063089999107	8.58272643449255e-12	0.000000000630830392935203
o__Synergistales	136.77309212234	7.06743759335807	0.000000000360857293903738	0.0000000176820074012831
o__Dethiobacterales	18.7434199271909	4.1764528508242	0.000526992618312337	0.00196121303523832
o__Tistrellales	83.9283700403609	5.45420454843596	0.00000248897351395258	0.0000215223003853547
o__Thermotogales	62.7503445511001	5.93629606786729	0.00000185584679134962	0.000019324178590198
o__Spirochaetales	175.125311120264	7.42404534838704	0.000000000697633154671199	0.0000000256380184341666
o__Desulfovibrionales	109.601413171157	3.94391457299647	0.0000878609822215367	0.00042346112742839
o__Halothiobacillales	83.2787648086704	6.35131067428425	0.000000000251366813326394	0.0000000147803686235919
o__RBG.16.55.12	7.23774898478594	2.76367499055007	0.0100603141637737	0.0256183336439358
o__Syntrophobacterales	95.450175204073	6.54628456330663	0.00000000314405342753339	0.000000102705745299424
o__Ectothiorhodospirales	161.87002813491	7.31063555006153	0.000000000483398514978954	0.0000000203027376291161
o__OPB41	102.542304310346	6.64927570681688	0.0000000151726589536951	0.000000343135517875873
o__Sphingomonadales	830.757709764908	-2.14684976495683	0.00098202486696554	0.00352091842546181
o__Rhodobacterales	2284.90446204824	-1.2074845358734	0.0156711753053091	0.0362781538563849
o__Desulfobacterales	1121.06271346499	7.39700251183109	2.19103597968177e-16	4.72189191226976e-14
o__Marine_Group_II	56.7916296094729	5.79082401203481	0.000020162078457731	0.000126120235458998
o__Desulfuromonadia	235.715386216153	5.2372346799889	0.000000116765835715201	0.00000214557223126682
o__Flavobacteriales	2286.44221104451	-2.18104741409772	0.00260073764927067	0.00796475905089143
o__Corynebacteriales	481.597949849992	5.56040793632707	0.00000587590058157684	0.0000466895884049619
o__Cyanobacteriales	1235.24381354565	3.84515147892835	0.000341217748367394	0.00133757357360019
o__Desulfatiglandales	500.04222800507	7.50048441138193	0.0000000105979867555761	0.000000283255282376308
o__MSBL5	77.5899775644226	6.24495718742199	0.00000205215367408782	0.000019324178590198
o__Acidithiobacillales	670.191781804034	9.36249181054708	5.09700936266298e-15	4.99506917540972e-13
