## Supplementary Table ST3 for "Tar patties are hotspots of hydrocarbon turnover and nitrogen fixation during a nearshore pollution event in the oligotrophic southeastern Mediterranean Sea"

### Sheet: Sheet1
				Average MAG coverage
MAG	Completeness	Contamination	GTDB taxonomy	S20 tar biofilm 3	S21 tar inside 4	S24 tar SHK1 T1	S25 tar SHK2 T2	S69 tar solid 1	S70 tar solid 2+3	S71 tar solid 4+5	S72 wet 2+3	S22 OM 7	S23 plastic 8+10
MAG21	91.66	2.3	d__Archaea;p__Halobacteriota;c__Syntropharchaeia;o__Syntropharchaeales;f__;g__;s__	0	0	0	0	53.98	34.52	5.88	0.52	0	0
MAG55	79.14	0.3	d__Archaea;p__Halobacteriota;c__Syntropharchaeia;o__Syntropharchaeales;f__;g__;s__	0	0	0	0	3.22	110.07	5.66	2.26	0	0
MAG24	84.49	4.8	d__Archaea;p__Halobacteriota;c__Syntropharchaeia;o__Syntropharchaeales;f__;g__;s__	0	0	0	0	9.17	17.53	1.385	11.68	0	0
MAG25	91.38	1	d__Archaea;p__Halobacteriota;c__Syntropharchaeia;o__Syntropharchaeales;f__;g__;s__	0	0	0	0	26.695	146.42	20.92	2.53	0	0
MAG05	91.26	4.57	d__Archaea;p__Thermoplasmatota;c__UBA186;o__UBA287;f__UBA287;g__UBA287;s__	3.96	29.05	0	9.73	0	0	0	8.02	0	0
MAG17	99.34	1.26	d__Bacteria;p__Acidobacteriota;c__Thermoanaerobaculia;o__UBA5704;f__UBA5704;g__;s__	0	0	14.65	1.83	0	0	0	0.9	0	0
MAG46	99.09	9.12	d__Bacteria;p__Actinobacteriota;c__Acidimicrobiia;o__Acidimicrobiales;f__CAIXPF01;g__;s__	0	0	23.055	3.45	1.36	0	0.49	0.3	0	0
MAG50	100	4.3	d__Bacteria;p__Actinobacteriota;c__Actinomycetia;o__Mycobacteriales;f__Micromonosporaceae;g__Actinoplanes;s__Actinoplanes brasiliensis	0	0	0	0	0	0	0	0	28.45	0
MAG80	94.63	0.27	d__Bacteria;p__Actinobacteriota;c__Actinomycetia;o__Mycobacteriales;f__Mycobacteriaceae;g__Gordonia;s__Gordonia sp009828195	0	0	0	0	0.58	14.36	1.53	0	0	0
MAG23	99.71	0.12	d__Bacteria;p__Actinobacteriota;c__Actinomycetia;o__Mycobacteriales;f__Mycobacteriaceae;g__Mycobacterium;s__	0	0	0	0	8.72	33.28	4.89	0.57	0	0
MAG45	99.84	0.04	d__Bacteria;p__Actinobacteriota;c__Actinomycetia;o__Mycobacteriales;f__Mycobacteriaceae;g__Mycobacterium;s__	0	0	0	0	4.78	2.33	26.26	22.58	0	0
MAG84	97.38	0.28	d__Bacteria;p__Actinobacteriota;c__RBG-13-55-18;o__RBG-13-55-18;f__RBG-13-55-18;g__;s__	0	0	0	0	3.1	35.165	1.18	0	0	0
MAG83	97.6	0.01	d__Bacteria;p__Bacteroidota;c__Bacteroidia;o__Bacteroidales;f__UBA12077;g__UBA12077;s__	0	1.03	3.095	0.48	1.43	36.565	4.64	0.505	0	0
MAG42	92.65	3.34	d__Bacteria;p__Chloroflexota;c__Anaerolineae;o__Anaerolineales;f__Anaerolineaceae;g__Brevefilum;s__	0	0	34.005	2.25	9.48	35.85	12.21	10.21	0	0
MAG52	84.04	5.32	d__Bacteria;p__Chloroflexota;c__Anaerolineae;o__Anaerolineales;f__Anaerolineaceae;g__Brevefilum;s__	0	1.21	10.17	0.85	0	1.4	0.6	0.3	0	0
MAG58	86.29	3.83	d__Bacteria;p__Chloroflexota;c__Anaerolineae;o__Anaerolineales;f__Anaerolineaceae;g__Brevefilum;s__	0	0	0.87	0	0.86	17.64	3.65	0.15	0	0
MAG69	94.41	10.13	d__Bacteria;p__Chloroflexota;c__Anaerolineae;o__B4-G1;f__B4-G1;g__;s__	0	0	0	0	14.48	6.32	0.53	3.5	0	0
MAG53	95.72	7.37	d__Bacteria;p__Chloroflexota;c__Anaerolineae;o__B4-G1;f__B4-G1;g__B30-G15;s__	0	0	0	0	72.29	101.11	2.53	1.34	0	0
MAG03	78.92	4.42	d__Bacteria;p__Chloroflexota;c__Anaerolineae;o__E26-bin7;f__JACIWR01;g__JACIWR01;s__	0	0	0	0	9.56	11.14	3.6	0.72	0	0
MAG39	97.59	3.25	d__Bacteria;p__Chloroflexota;c__Dehalococcoidia;o__SZUA-161;f__E44-bin15;g__;s__	0	0	0	0	0	13.57	0.55	0	0	0
MAG43	96.55	2.78	d__Bacteria;p__Chloroflexota;c__Dehalococcoidia;o__SZUA-161;f__E44-bin15;g__;s__	0	0	0	0	50.92	276.34	6.3	1.84	0	0
MAG09	69.9	1.99	d__Bacteria;p__Chloroflexota;c__Dehalococcoidia;o__GIF9;f__AB-539-J10;g__CG2-30-46-9;s__	0	0	0	0	3.29	11.875	0.715	0	0	0
MAG54	82.62	7.32	d__Bacteria;p__Chloroflexota;c__Dehalococcoidia;o__SZUA-161;f__SpSt-899;g__JABMQN01;s__	0	0	0	0	4.42	12.295	0.3	0	0	0
MAG49	81.65	1.55	d__Bacteria;p__Chloroflexota;c__Dehalococcoidia;o__SZUA-161;f__SZUA-161;g__;s__	0	0	0	0	6.5	16.775	1.78	0.3	0	0
MAG67	93.02	4.49	d__Bacteria;p__Chloroflexota;c__Dehalococcoidia;o__UBA2777;f__;g__;s__	0	0	0	0	15.26	0	0	0.45	0	0
MAG40	83.05	0.3	d__Bacteria;p__Cloacimonadota;c__Cloacimonadia;o__Cloacimonadales;f__;g__;s__	0	0	3.22	0.28	0.34	10.07	1.93	0.3	0	0
MAG41	99.99	0.22	d__Bacteria;p__Cyanobacteria;c__Cyanobacteriia;o__Cyanobacteriales;f__Geitlerinemaceae;g__J055;s__	0	0	0	0	1.44	0	0.37	29.16	0	0
MAG82	98.77	0.4	d__Bacteria;p__Cyanobacteria;c__Cyanobacteriia;o__Cyanobacteriales;f__Microcoleaceae;g__;s__	0	0	98.38	17.66	0	0	0	0	0	0
MAG16	79.05	0.7	d__Bacteria;p__Cyanobacteria;c__Cyanobacteriia;o__Cyanobacteriales;f__Microcoleaceae;g__Lyngbya;s__	0	0	0.3	0	9.69	0	5.56	0.59	0	0
MAG08	100	0.86	d__Bacteria;p__Cyanobacteria;c__Cyanobacteriia;o__Cyanobacteriales;f__Microcoleaceae;g__Okeania;s__	0	0	53.09	0.54	0	0	0	0	0	0
MAG63	83.63	2.6	d__Bacteria;p__Cyanobacteria;c__Cyanobacteriia;o__Cyanobacteriales;f__Nostocaceae;g__Rivularia;s__	0	0	0	0	19.44	0.26	4.85	1.91	0	0
MAG01	84.05	1.26	d__Bacteria;p__Cyanobacteria;c__Cyanobacteriia;o__Cyanobacteriales;f__Spirulinaceae;g__ESFC-1;s__	0	0	0.29	0	3.61	0	9.61	1.12	0	0
MAG81	99.57	1.93	d__Bacteria;p__Cyanobacteria;c__Cyanobacteriia;o__Cyanobacteriales;f__Spirulinaceae;g__ESFC-1;s__	0	0	21.25	0.96	0	0	0	2.96	0	0
MAG77	96.21	0.51	d__Bacteria;p__Deferribacterota;c__Deferribacteres;o__Deferribacterales;f__UBA228;g__UBA228;s__	2.31	17.6	2.92	4.74	0	0.88	0.3	4.76	0	0
MAG64	79.45	4.76	d__Bacteria;p__Desulfobacterota;c__Desulfarculia_A;o__Adiutricales;f__;g__;s__	0	0	0	0	0.3	9.29	0.39	0	0	0
MAG22	97.61	13.04	d__Bacteria;p__Desulfobacterota;c__Desulfobacteria;o__C00003060;f__C00003060;g__;s__	0	0	0	0	0.49	29.28	0.26	0	0	0
MAG29	87.26	15.03	d__Bacteria;p__Desulfobacterota;c__Desulfobacteria;o__C00003060;f__C00003060;g__;s__	0	0	0	0	21.94	1.04	0	0	0	0
MAG68	90.38	4.19	d__Bacteria;p__Desulfobacterota;c__Desulfobacteria;o__C00003060;f__C00003060;g__;s__	0	0	0	0	0.46	36.13	1.64	0	0	0
MAG79	95.54	0.57	d__Bacteria;p__Desulfobacterota;c__Desulfobacteria;o__Desulfobacterales;f__UBA11574;g__;s__	0	0	0	0	40.42	35.32	0.73	0.21	0	0
MAG36	95.4	1.06	d__Bacteria;p__Desulfobacterota;c__Desulfobacteria;o__Desulfobacterales;f__Desulfosudaceae;g__;s__	0	0	0	0	3.97	0	0.3	40.13	0	0
MAG76	94.99	0.62	d__Bacteria;p__Desulfobacterota;c__Desulfobacteria;o__Desulfobacterales;f__Desulfosudaceae;g__;s__	0	0.87	28.95	3.77	2.68	27.91	6.1	1.53	0	0
MAG73	96.76	5.56	d__Bacteria;p__Desulfobacterota;c__Desulfobacteria;o__Desulfobacterales;f__Desulfosudaceae;g__Desulfosudis;s__	0	0	0	0	2.67	30.25	5.13	2.4	0	0
MAG56	98.05	0	d__Bacteria;p__Desulfobacterota_F;c__Desulfuromonadia;o__Desulfuromonadales;f__Geoalkalibacteraceae;g__Geoalkalibacter_A;s__	3.51	34.24	0	7.84	0	0	0	6.65	0	0
MAG12	91.91	4.09	d__Bacteria;p__Desulfobacterota;c__Desulfobacteria;o__Desulfatiglandales;f__Desulfatiglandaceae;g__;s__	0	0	0	0	7.21	11.32	0	0	0	0
MAG51	97.15	3.07	d__Bacteria;p__Desulfobacterota;c__Desulfobacteria;o__Desulfatiglandales;f__Desulfatiglandaceae;g__;s__	0	0	0	0	13.88	49.15	3.34	0.54	0	0
MAG02	77.92	4.35	d__Bacteria;p__Desulfobacterota;c__Desulfobacteria;o__Desulfatiglandales;f__HGW-15;g__;s__	0	0	0	0	9.36	3.56	0	0.22	0	0
MAG44	98.98	2.06	d__Bacteria;p__Desulfobacterota;c__Syntrophobacteria;o__Syntrophobacterales;f__DSM-9756;g__Desulfoglaeba;s__Desulfoglaeba alkanexedens	2.38	21.8	0	5.94	0	0	0	4.33	0	0
MAG61	86.82	4.14	d__Bacteria;p__Desulfobacterota;c__SM23-61;o__UBA8473;f__;g__;s__	0	0	0	0	8.63	10.25	0.3	0.41	0	0
MAG11	93.25	4.63	d__Bacteria;p__Desulfobacterota;c__SM23-61;o__UBA8473;f__UBA8473;g__;s__	0	0	0	0	12.68	0.06	0	1.41	0	0
MAG65	97.68	5.67	d__Bacteria;p__Desulfobacterota;c__SM23-61;o__UBA8473;f__UBA8473;g__;s__	0	0	0	0	24.02	8.51	0	0.17	0	0
MAG57	80.7	4.31	d__Bacteria;p__Desulfobacterota;c__SM23-61;o__;f__;g__;s__	0	0	0	0	4.13	10.73	0	0	0	0
MAG26	90.89	5.06	d__Bacteria;p__Desulfobacterota;c__Desulfovibrionia;o__Desulfovibrionales;f__Desulfovibrionaceae;g__;s__	0	0	0	0	1.92	12.175	0.3	0.15	0	0
MAG72	97.81	3.81	d__Bacteria;p__Firmicutes_D;c__Dethiobacteria;o__DTU022;f__DTU022;g__;s__	0	0.14	0	0	0.53	22.14	3.38	0.47	0	0
MAG19	89.69	1.35	d__Bacteria;p__Planctomycetota;c__Phycisphaerae;o__Phycisphaerales;f__SM1A02;g__JABDLI01;s__	0	0	13.29	1.26	0	0.33	0	0	0	0
MAG07	91.09	5.34	d__Bacteria;p__Planctomycetota;c__Phycisphaerae;o__SM23-33;f__SM23-33;g__;s__	0	0	0	0	6.48	15.92	1.21	1.88	0	0
MAG37	94.63	1.5	d__Bacteria;p__Planctomycetota;c__Phycisphaerae;o__SM23-33;f__SM23-33;g__;s__	0	0	0	0	4.78	14.54	0.73	0.33	0	0
MAG32	95.74	1.84	d__Bacteria;p__Proteobacteria;c__Alphaproteobacteria;o__Caulobacterales;f__Caulobacteraceae;g__Brevundimonas;s__	0	0	0	0	0	0	0	0	24.87	0
MAG14	85.5	7.06	d__Bacteria;p__Proteobacteria;c__Alphaproteobacteria;o__Rhizobiales;f__Rhizobiaceae;g__Pseudorhizobium;s__Pseudorhizobium pelagicum	0	0	0	0	0	0	0	0	27	0
MAG59	94.63	3.42	d__Bacteria;p__Proteobacteria;c__Alphaproteobacteria;o__Rhodobacterales;f__Rhodobacteraceae;g__Actibacterium_A;s__Actibacterium_A naphthalenivorans	1.47	20.38	0	0.69	0	0	0	1	0	0
MAG75	92.43	2.78	d__Bacteria;p__Proteobacteria;c__Alphaproteobacteria;o__Sphingomonadales;f__Sphingomonadaceae;g__Erythrobacter;s__	13.08	0.3	0	1.34	0	0	0	0	0	4.01
MAG18	78.64	3.21	d__Bacteria;p__Proteobacteria;c__Gammaproteobacteria;o__Beggiatoales;f__Beggiatoaceae;g__;s__	0	0	9.31	0.38	0	0	0	2.07	0	0
MAG31	95.4	0.27	d__Bacteria;p__Proteobacteria;c__Gammaproteobacteria;o__Enterobacterales;f__Alteromonadaceae;g__Alteromonas;s__	26.74	3.05	0	16.83	0	0	0	0.55	0	0.3
MAG62	88.64	8.63	d__Bacteria;p__Proteobacteria;c__Gammaproteobacteria;o__Enterobacterales;f__Alteromonadaceae;g__Alteromonas;s__Alteromonas mediterranea	2.21	10.9	0	1.82	0	0	0	2.73	0	0
MAG35	100	0.82	d__Bacteria;p__Proteobacteria;c__Gammaproteobacteria;o__Enterobacterales;f__Alteromonadaceae;g__Alteromonas_A;s__Alteromonas_A sp002691625	4.62	74.51	0	1.56	0	0	0	3.92	0	0
MAG48	100	2.08	d__Bacteria;p__Proteobacteria;c__Gammaproteobacteria;o__Enterobacterales;f__Alteromonadaceae;g__Pseudoalteromonas;s__Pseudoalteromonas atlantica	1.47	6.46	0.49	1.82	0	0	0	58.62	0	0
MAG04	92.94	2.11	d__Bacteria;p__Proteobacteria;c__Gammaproteobacteria;o__Pseudomonadales;f__UBA6940;g__;s__	32.575	31.89	0	32.52	0	0	0	0	0	0.85
MAG34	95.64	0.71	d__Bacteria;p__Proteobacteria;c__Gammaproteobacteria;o__Pseudomonadales;f__Ketobacteraceae;g__Ketobacter;s__Ketobacter sp002701845	0	0	19.85	3.44	4.55	0	9.23	3.72	0	0
MAG47	100	0.23	d__Bacteria;p__Proteobacteria;c__Gammaproteobacteria;o__Pseudomonadales;f__Nitrincolaceae;g__Marinobacterium;s__	2.62	31.38	0	6.25	0	0	0	6.8	0	0
MAG60	81.73	2.16	d__Bacteria;p__Proteobacteria;c__Gammaproteobacteria;o__Pseudomonadales;f__Oleiphilaceae;g__Marinobacter;s__	16.33	155.22	0	38.15	0	0	0.2	30.23	0	0
MAG74	91.3	0.01	d__Bacteria;p__Proteobacteria;c__Gammaproteobacteria;o__Pseudomonadales;f__Oleiphilaceae;g__Marinobacter;s__	39.39	422.22	0.24	69.78	0	0	0	48.4	0	0
MAG70	75.1	0.44	d__Bacteria;p__Proteobacteria;c__Gammaproteobacteria;o__Pseudomonadales;f__Oleiphilaceae;g__Marinobacter;s__Marinobacter sp014359475	0	0.55	11.56	0.86	0	0	0.85	0.13	0	0
MAG27	81.72	2.47	d__Bacteria;p__Proteobacteria;c__Gammaproteobacteria;o__Pseudomonadales;f__Pseudohongiellaceae;g__CAILUG01;s__	0	0	0	0	0	0	0	0	16.4	0
MAG66	100	0.38	d__Bacteria;p__Proteobacteria;c__Gammaproteobacteria;o__Pseudomonadales;f__UBA5862;g__UBA5862;s__UBA5862 sp002408105	0	0	27.65	2.41	15.15	0.52	20.82	14.455	0	0
MAG28	87.17	5.41	d__Bacteria;p__Proteobacteria;c__Gammaproteobacteria;o__Steroidobacterales;f__Steroidobacteraceae;g__Steroidobacter_A;s__	0	0	0	0	0	0	0	0	13.33	0
MAG33	99.44	0.23	d__Bacteria;p__Proteobacteria;c__Gammaproteobacteria;o__UBA5335;f__UBA5335;g__;s__	0	0	0	0	32.63	2.72	13.19	14.67	0	0
MAG78	98.92	0	d__Bacteria;p__Proteobacteria;c__Gammaproteobacteria;o__UBA5335;f__UBA5335;g__;s__	0	0	147.1	27.24	58.22	10.52	67.28	80.69	0	0
MAG15	99.05	0.03	d__Bacteria;p__Proteobacteria;c__Gammaproteobacteria;o__UBA5335;f__UBA5335;g__Macondimonas;s__Macondimonas diazotrophica	0	0	0	0	19.05	20.985	32.53	3.82	0	0
MAG20	92.74	1.24	d__Bacteria;p__Proteobacteria;c__Gammaproteobacteria;o__Thiohalomonadales;f__UBA6429;g__Thiohalophilus;s__	0	0	27.76	1.4	0.53	0	0	0	0	0
MAG10	81.08	4.94	d__Bacteria;p__Spirochaetota;c__Spirochaetia;o__DSM-16054;f__Sediminispirochaetaceae;g__;s__	0	0	0	0	1.01	12.66	0.89	0	0	0
MAG13	91.16	5.8	d__Bacteria;p__Spirochaetota;c__UBA4802;o__UBA4802;f__;g__;s__	0	0	0	0	13.27	10.47	0.3	0	0	0
MAG30	97.37	1.73	d__Bacteria;p__Spirochaetota;c__UBA4802;o__UBA4802;f__;g__;s__	0	0	0	0	10.63	25.5	0.32	0	0	0
MAG38	70.99	10.05	d__Bacteria;p__Thermotogota;c__Thermotogae;o__Petrotogales;f__Petrotogaceae;g__Petrotoga;s__	0	1.665	2.63	0.39	2.32	14.625	2.29	1.24	0	0
MAG06	95.46	0	d__Bacteria;p__UBA2233;c__UBA2233;o__UBA2233;f__UBA2233;g__UBA2233;s__UBA2233 sp011620345	5.49	42.36	0	12	0	0	0	9.28	0	0
MAG71	93.37	0.66	d__Bacteria;p__WOR-3;c__32-111;o__32-111;f__;g__;s__	1.65	17.185	0	3.42	0	0	0	3.77	0	0
