## Supplementary Table ST1 for "Tar patties are hotspots of hydrocarbon turnover and nitrogen fixation during a nearshore pollution event in the oligotrophic southeastern Mediterranean Sea"

	baseMean	log2FoldChange	pvalue	padj
g__37.13	2.20578337279086	-2.01435417270244	0.00157570004954123	0.00579607727474417
g__Rubricoccus	1.81057776972588	-1.46977699540746	0.0204249517708884	0.0492914298517104
g__SCGC_AAA164.E04	2.04887915373	-1.83067637349947	0.0034841710538913	0.011234206357385
g__Fimbriimonadaceae	2.26926399271242	-2.07524576442455	0.00251262220927003	0.00852861603553038
g__TK10	2.32409666254822	-2.13069047253535	0.00211399476813218	0.00741674635037969
g__Paramoritella	1.82003291725451	-1.52363007845459	0.0161064423286265	0.0401459084907555
g__Kiloniella	1.82003291725451	-1.52363007845459	0.0161064423286265	0.0401459084907555
g__Tepidisphaeraceae	1.88543530386179	-1.61177768773283	0.011847792494255	0.0311097695996946
g__Solirubrobacter	2.54792765038157	-2.33819334830075	0.000486641228359126	0.00212746296167471
g__Leeuwenhoekiella	1.88543530386179	-1.61177768773283	0.011847792494255	0.0311097695996946
g__Coxiella	2.45458792229215	-2.2518178182384	0.000365205311502778	0.0017328560798964
g__Wenyingzhuangia	2.72692078099678	-1.8858305900755	0.00934318535357701	0.0254122468085889
g__Hydrogenophilus	1.94514330789523	-1.69158269649048	0.00898369674590081	0.0247570520885385
g__Nesterenkonia	1.94514330789523	-1.69158269649048	0.00898369674590081	0.0247570520885385
g__Limnobacter	2.58131717514462	-1.86337376395463	0.00507546946813862	0.0153551340793324
g__Nitrosomonas	1.94026797369759	-1.68800145507191	0.00905705275063906	0.0248771021275777
g__ML635J.40_aquatic_group	1.9951006435334	-1.76031861886615	0.0070536047035664	0.020239724836694
g__BBMC.4	1.9951006435334	-1.76031861886615	0.0070536047035664	0.020239724836694
g__Vampirovibrio	1.9951006435334	-1.76031861886615	0.0070536047035664	0.020239724836694
g__Prosthecomicrobium	1.9951006435334	-1.76031861886615	0.0070536047035664	0.020239724836694
g__Lineage_IIb	2.10013809828514	-1.59223978429688	0.0150000994128734	0.0379732920835123
g__Thauera	1.9951006435334	-1.76031861886615	0.0070536047035664	0.020239724836694
g__Catenovulum	1.98164827673333	-1.75038088150189	0.00721500148428548	0.0204915858482258
g__Kangiella	2.11076639452518	-1.89915168992481	0.00444520298912674	0.0140596382421244
g__Leptolinea	2.10476598320501	-1.89474304192987	0.00448886213415264	0.0141441504981791
g__Oceanococcus	2.08939184971922	-1.88342459839375	0.00460301517524236	0.0142352506345458
g__Moritella	2.08939184971922	-1.88342459839375	0.00460301517524236	0.0142352506345458
g__Flammeovirgaceae	2.08939184971922	-1.88342459839375	0.00460301517524236	0.0142352506345458
g__Ascidiaceihabitans	2.14326363621216	-1.94553180251684	0.00375455743392531	0.0119348022725704
g__Neptuniibacter	2.14326363621216	-1.94553180251684	0.00375455743392531	0.0119348022725704
g__Subgroup_22	5.73095791644925	2.56837347369592	0.00753493750237975	0.0211840835504616
g__Rhodococcus	2.22118178561181	-2.02244807563512	0.00298333266809073	0.00988524911847523
g__Abditibacterium	2.58391660796186	-1.74648032089631	0.0140198155244357	0.0361313147003204
g__Advenella	2.21443132287661	-2.01757324710568	0.00301376865729198	0.00994662778197156
g__Absconditabacteriales_.SR1.	3.27737706026025	-1.72023263486516	0.0206613187582064	0.0495752906985699
g__Haloferula	3.97692445108173	-2.11184675331807	0.00786249306017625	0.0220308110914335
g__IMCC26207	2.26926399271242	-2.07524576442455	0.00251262220927003	0.00852861603553038
g__Pedosphaeraceae	3.53041539893592	-3.00195574085338	0.0001694526578203	0.000873413390616977
g__Methylomicrobium	2.26926399271242	-2.07524576442455	0.00251262220927003	0.00852861603553038
g__Bacteroidetes_vadinHA17	3.45128693989625	-2.16352539934678	0.00557561468358734	0.0166574142623302
g__Cetobacterium	2.25100720919805	-2.06216927234957	0.002585221816075	0.00870427506622026
g__PAUC26f	5.0991460454886	2.3882739483697	0.0158477852380146	0.0398581345594644
g__Mucilaginibacter	2.37892933238403	-2.1840788757741	0.00179131026372148	0.00639206867610017
g__Porphyrobacter	2.37892933238403	-2.1840788757741	0.00179131026372148	0.00639206867610017
g__Vitellibacter	2.37892933238403	-2.1840788757741	0.00179131026372148	0.00639206867610017
g__B2706.C7	2.44201256778507	-2.24119083370112	0.00151251416614305	0.00563816664611359
g__Chthoniobacter	3.36591738942851	-2.90986783212533	0.000219799596237604	0.00109899798118802
g__Sandaracinus	3.57184507390194	-2.09322895814001	0.00595440706715043	0.0175700054985481
g__Brevibacterium	2.49722026332838	-2.2910475748097	0.00130154641156398	0.00493996024389057
g__Ignavibacterium	2.48859467205564	-2.28525020368905	0.00131805467976643	0.00497998035115369
g__Ferruginibacter	3.53041539893592	-3.00195574085338	0.0001694526578203	0.000873413390616977
g__Flavitalea	2.54342734189144	-2.33328954253113	0.00114193991528995	0.00439410059570095
g__Lautropia	3.64008073860753	-3.06024348639034	0.000143569916416719	0.000773425033599745
g__Gemmata	3.30789125036492	-2.21220118499021	0.00455869966821579	0.0142352506345458
g__Macellibacteroides	2.59826001172725	-2.37977903951376	0.000995245012624078	0.00388331582028554
g__Rhodothermaceae	2.65309268156305	-2.42481615501315	0.000872158870370831	0.00353520707164876
g__Pseudoxanthobacter	2.65309268156305	-2.42481615501315	0.000872158870370831	0.00353520707164876
g__Cellulomonas	2.65309268156305	-2.42481615501315	0.000872158870370831	0.00353520707164876
g__Nitrospira	2.818715768193	-2.5536196585609	0.000372220059624276	0.00174608848194534
g__Hyunsoonleella	2.62810971464865	-2.40879699340147	0.000902985635902195	0.0036424782897504
g__Bradyrhizobium	2.71805104550164	-2.47483345247952	0.00075771612365317	0.00314772618532536
g__Oceanicoccus	2.68198150114159	-2.45214806054906	0.000795889381043568	0.00328993877807613
g__Hydrogenedensaceae	6.8688393299972	2.40719635196064	0.0115640324220784	0.0306538637220174
g__Bathyarchaeia	4.42643060200693	2.16620520587453	0.0182464644258052	0.0450457185039094
g__SCGC_AAA286.E23	7.61245228729886	-2.51176234996008	0.000962774694223234	0.00379206070602076
g__TM7a	3.84567449459868	-2.65027328895422	0.00109237076375205	0.00422282216543038
g__Bernardetia	3.27934598698226	-2.85829829900917	0.0000655289460845441	0.000405637871374289
g__Roseobacter	2.918533327124	-2.61214524568486	0.000529166959532506	0.00229008464531829
g__Moraxellaceae	2.88367413213159	-2.59877178558341	0.000532067570289518	0.00229008464531829
g__Aeribacillus	2.88367413213159	-2.59877178558341	0.000532067570289518	0.00229008464531829
g__Candidatus_Puniceispirillum	2.98226766142038	-2.65620980449629	0.000468247781894736	0.00209083902610751
g__Desulforhopalus	3.97213348114771	-2.4499922744623	0.00166460534298287	0.0060432411364813
g__Kocuria	2.92725603074207	-2.63106802003461	0.000481460751433717	0.00211589330235344
g__Bacteroidetes_BD2.2	10.4963805707341	3.4791912810028	0.000479950192284373	0.00211589330235344
g__OM75_clade	2.99408952321822	-2.67586006764102	0.000426792830501844	0.00192633520794076
g__Formosa	3.0992559544596	-2.73486012568529	0.000374427239311443	0.00174662985935785
g__211ds20	3.03692137041368	-2.7059681388965	0.000390237412663177	0.00180026651698206
g__Reyranella	3.25412307027171	-2.38596800914774	0.00197084823554955	0.00694370580879271
g__Luminiphilus	3.00521222009925	-2.68804842715264	0.000405980651653975	0.0018626035391817
g__SM23.32	6.28312661391692	2.70490789283181	0.00688975951488975	0.02011520697529
g__Tepidisphaera	3.69491340844334	-3.08852807345681	0.000132483144814006	0.00072433257330643
g__Candidatus_Solibacter	3.09175404024949	-2.74201252735906	0.000352464233622038	0.00169142319008277
g__NS4_marine_group	3.17464300725883	-2.78696593766564	0.000132722016426208	0.00072433257330643
g__Pedomicrobium	4.75848562635924	-3.54957444611285	0.0000155973217203879	0.000125228496505037
g__Anaerolinea	3.14658671008529	-2.77717964990905	0.000319198904008956	0.00154959933050859
g__RBG.13.54.9	7.36191388367338	2.94548255138013	0.00337676782291222	0.0110140669223895
g__Candidatus_Omnitrophus	12.8305000885958	3.77590720738757	0.000412703437906017	0.0018831003860739
g__Cereibacter	3.36591738942851	-2.90986783212533	0.000219799596237604	0.00109899798118802
g__BD2.11_terrestrial_group	10.3989559787954	3.46455172405108	0.000644634652493983	0.00271853502440644
g__SWB02	4.02178044797298	-2.82401830225643	0.000568533118392666	0.00242206711151978
g__Thiothrix	4.11028381665796	-2.13575070439591	0.0122424023046925	0.0320451596376747
g__Holophagaceae	3.53041539893592	-3.00195574085338	0.0001694526578203	0.000873413390616977
g__Subgroup_21	5.06021793898851	2.3745473508157	0.0112356455658165	0.0300697565623614
g__SH.PL14	5.22224449077641	-2.46691783852437	0.00654326290443571	0.0191706123691362
g__Nannocystis	5.72372219236811	-3.86980985012108	0.0000123214113430778	0.000106140337320648
g__Bacillus	3.656581869738	-3.06789980039369	0.000141017247618892	0.000764606504946588
g__WD2101_soil_group	4.34598626314613	-2.20859695241662	0.0108163720200182	0.0290555253574139
g__Spongiibacter	3.05908400659219	-2.72387788402238	0.000366910185479921	0.0017328560798964
g__Hyphomicrobium	3.69491340844334	-3.08852807345681	0.000132483144814006	0.00072433257330643
g__NS2b_marine_group	4.40611567644173	-2.32200790921632	0.00455761965709915	0.0142352506345458
g__Jiella	3.74974607827914	-3.11626971280297	0.000122417668725719	0.000686796746252049
g__Gemmatimonas	5.99788554154713	-3.94913380916207	0.00000948588163746921	0.0000851689372826537
g__Prosthecobacter	6.38171423039776	-4.05333840003447	0.00000668634697851007	0.0000656835262006577
g__Pirellula	9.34941896961308	-2.59397472473999	0.00930204023994846	0.0253830183018202
g__Aliiroseovarius	2.52036614166276	-2.31797783861083	0.00118055860860632	0.00452186439534989
g__Roseomonas	6.87520825892	-4.17713058306023	0.00000438335459212756	0.0000463303934737533
g__Halioxenophilus	3.87575684695652	-2.19167664008181	0.00836356226336378	0.0232785816330292
g__Cellvibrio	4.84639947499524	-3.58200057068333	0.0000308218162742393	0.000212696004867684
g__Pseudoxanthomonas	4.40986586562556	-2.72401101106012	0.0010481761111436	0.00407082350141817
g__Agromyces	4.02390942745817	-3.24751149563608	0.0000839229926756315	0.000507794919450379
g__Novosphingobium	3.36457528387972	-3.03494216094649	0.000165685725782644	0.000873413390616977
g__Thaumasiovibrio	3.97490437697222	-3.22694168330059	0.0000882468250850627	0.00052632927818591
g__Rubellimicrobium	4.07874209729397	-3.2723878493898	0.000078067222879845	0.0004758111759465
g__Calditrichaceae	6.43225164046522	2.74289822534729	0.00816622042801487	0.0228053312956268
g__WCHB1.32	4.13357476712978	-3.29684318429574	0.0000726880316522274	0.000446283135511837
g__Cytophaga	4.35290544647299	-3.39072424076494	0.0000551023004180818	0.000348563794311351
g__Desulfomonile	11.283370341294	3.58625023008455	0.000994518250143686	0.00388331582028554
g__Saprospira	6.50255445987283	-2.39626662141901	0.00585396979151747	0.0173952483128722
g__WCHB1.02	7.38908364151539	2.94674854372813	0.00348462209169187	0.011234206357385
g__WCHB1.81	7.61011329299334	2.9951452184265	0.00246775785214565	0.00851478432455213
g__Caulobacter	6.87520825892	-4.17713058306023	0.00000438335459212756	0.0000463303934737533
g__Marinagarivorans	5.46672658738098	2.49449236205614	0.0176767793396012	0.0437985482153323
g__FFCH7168	4.35290544647299	-3.39072424076494	0.0000551023004180818	0.000348563794311351
g__Actinomycetospora	4.4077381163088	-3.41327131669396	0.0000515189779529625	0.000330910358390182
g__OM60.NOR5._clade	8.41082251608228	-3.14152498806378	0.000421728364018856	0.0019138216519334
g__Fusobacterium	4.57102069802954	-2.31542405561118	0.00558571975263766	0.0166574142623302
g__Noviherbaspirillum	4.62706879565202	-3.50009713532916	0.0000396266179627466	0.000258501765616355
g__Bryobacter	4.68190146548782	-3.52101346032988	0.0000371781126562391	0.000244438772188658
g__Cryomorpha	4.85523425715255	2.31064441928497	0.00947218662657241	0.02567946699087
g__Roseimicrobium	4.79156680515943	-3.56195630060818	0.000032789251713505	0.000224418239186694
g__Maricaulis	8.37975600840055	3.14056957044413	0.00264568404693492	0.00883658471676262
g__Arenibacter	4.97256594579731	-3.62736318876006	0.00000708787995466132	0.0000688183693272349
g__R7C24	7.03970626842742	-4.21614253625976	0.00000383166166698809	0.0000420978617359876
g__Methanobacterium	5.03193220270349	2.36187666892659	0.020157835275677	0.0487878042179428
g__Iamia	5.06573015433845	-3.65950687481388	0.0000241865941073113	0.000172878657591105
g__Rhodobacter	5.17539549401006	-3.69675364595305	0.00002151215308999	0.000160380784197693
g__Desulfovermiculus	14.5092596256454	3.95681835129467	0.000275309405309576	0.00135225502019703
g__Saccharimonadales	8.10750638581476	-2.58276070679306	0.00735776943480998	0.0208262287392079
g__CCD24	5.39472617335328	-3.76848347044843	0.0000171139333832982	0.000133552657710785
g__Pseudorhodoplanes	8.51699488476636	-4.00821886476711	0.0000197052864592967	0.000149581038122843
g__Rhodocytophaga	12.0843118933214	-5.07865317728507	0.000000190519228339514	0.0000034583381665977
g__Anderseniella	5.60294205125065	-2.51529962645986	0.00470209565337342	0.0143818676577539
g__Chryseolinea	5.44955884318909	-3.78587263033818	0.0000161829601870011	0.000128693064344247
g__Algoriphagus	7.52762399728905	-3.25243257092548	0.000449425353131188	0.00201758155841151
g__Pseudanabaena_PCC.7367	5.43696948988283	2.48734750807609	0.0154963343913229	0.0390919613799233
g__LCP.89	5.5666032822989	2.52417424172627	0.0144690234116272	0.0369468946443693
g__SG8.4	14.8247625898039	3.98906580235251	0.000215235612259796	0.00108922264386018
g__Myceligenerans	5.88822020187552	-3.91792527918973	0.0000105185619487941	0.0000934361619919473
g__IheB3.7	8.87325956259947	3.22837575506077	0.00154300145617679	0.0057262498484783
g__Octadecabacter	5.68484354044351	2.55550362754309	0.0159153323275069	0.0399078152957006
g__AEGEAN.169_marine_group	6.37390213746739	-3.74015761503291	0.0000108227626325548	0.0000951263873492974
g__Arenimonas	6.43654690023357	-4.06762912613247	0.00000637069398071751	0.000064455424056261
g__Mesorhizobium	5.01089748450265	-3.64051679914688	0.0000256737367540256	0.000181674323640774
g__Aminicenantales	5.97600276483462	2.62741576803394	0.0142116863580848	0.0364010984938676
g__Alkalispirochaeta	11.9861783552469	3.67518999593105	0.000563390814635722	0.00241246836010681
g__Gracilibacteria	14.1088153467684	-2.19943932632187	0.0197830783676756	0.0481599721195602
g__Pelolinea	8.62373392611293	3.1851452625101	0.00232868060661743	0.00813576697291026
g__Haematospirillum	7.96316677184516	3.06294890101183	0.00312620525764923	0.0102367897652436
g__Niastella	10.6586624775905	-4.88241306183034	0.000000372527117680364	0.00000622120286526208
g__Sphingomonas	21.6800291145872	-5.97088777336317	0.00000000731956262811025	0.000000291039752117717
g__Azospirillum	9.67167442054604	-4.72900761514509	0.000000633451330247227	0.00000958337046865519
g__Sva0081_sediment_group	11.5606137934031	3.62174681034055	0.00250693094383785	0.00852861603553038
g__Desulfopila	13.0750301696044	3.80420823694349	0.00124365593661362	0.00474179318297888
g__Pseudonocardia	8.0815269953077	-4.44138059884998	0.00000174500332971766	0.0000219825290128366
g__Tepidiphilus	6.90821052118094	-4.18506979461936	0.00000124935314654148	0.0000167686297797442
g__Acidibacter	6.87520825892	-4.17713058306023	0.00000438335459212756	0.0000463303934737533
g__Flavisolibacter	7.14724262861384	-3.87140036919551	0.0000217759643324887	0.000160910886881664
g__Haliangium	8.49509522031322	-3.20542399796872	0.0008569194928153	0.003524767371925
g__SJA.28	7.03970626842742	-4.21614253625976	0.00000383166166698809	0.0000420978617359876
g__Candidatus_Nitrosopumilus	5.83104255118234	2.59473357700311	0.013586096791433	0.0351219530057169
g__Flexistipes	6.93211166145451	2.84899551511308	0.00708209340831783	0.0202518766984431
g__Halioglobus	12.4049254324986	-3.57844105825997	0.000660512857347652	0.0027714986727904
g__Microbacterium	12.9068019408585	-5.18080502598209	0.000000133449463146451	0.00000253250685743834
g__Spirochaeta_2	20.9167719589641	4.49556122016383	0.0000561802380597592	0.000352710517142097
g__CCM11a	36.0732546687448	5.2914310083498	0.00000611663648822047	0.000063054215650174
g__Lentilitoribacter	7.83982687617266	-3.05998745414932	0.000951771403089159	0.00376648872786468
g__Terrimonas	11.9746465536498	-5.06447003512972	0.000000199761695089377	0.00000354895777446021
g__Marispirillum	7.41083283227033	2.95691558497945	0.00483450312811274	0.0147328836203436
g__Sediminicola	8.9804902349622	-2.38643109015845	0.0113789090571593	0.0302592008367135
g__Actibacterium	7.47243436284233	2.96823377910477	0.0117011845320629	0.0309192692540271
g__Nodosilinea_PCC.7104	5.57618239078273	2.52585387828815	0.0183570782968065	0.0450457185039094
g__Fluviicola	25.5468276174967	-2.88048360191579	0.00519775896204847	0.015611973860829
g__Pedobacter	16.5805908198574	-5.56522799743329	0.0000000335470733721437	0.000000875368945804376
g__Clade_II	8.11869491308102	-3.91498247039009	0.0000076383047585676	0.0000724770962886812
g__Kineosporia	7.9718616556361	-4.41926033107674	0.00000188616092569927	0.0000228252807675201
g__Hyphomonas	20.2662070581438	2.76774013708709	0.0123713650253809	0.0321809650971746
g__Subgroup_23	32.9585538637772	5.15997555848628	0.00000910085282781512	0.0000835078253980838
g__Opitutus	8.0266943254719	-4.43036285082384	0.00000181395614130846	0.0000222743143822435
g__Caenispirillum	7.9485250543418	3.06130586759331	0.00240454581753827	0.0083481396346317
g__Algitalea	10.3379015559327	-2.56380473085442	0.0123363806063698	0.0321809650971746
g__Edaphobaculum	15.075458464603	-3.97945369070329	0.0000990406230971844	0.000582386762578514
g__Leifsonia	7.93094466343925	3.06011611562925	0.00511985059246407	0.0154334846379332
g__Skermanella	8.30085767465092	-4.48462936567793	0.00000149689535988741	0.0000192293480847075
g__Rubripirellula	13.2759114732634	3.82617291078265	0.00091512344779961	0.00367369268708016
g__E6aC02	17.8823688430089	4.26362911139817	0.0000846300218094879	0.000508388979934694
g__Melioribacter	14.7480081127528	3.98224742160326	0.0000344416042872459	0.000231925319192342
g__Pla4_lineage	27.332833045161	4.88676432448644	0.0000144820299530355	0.000117402864182375
g__AR15	10.445102850635	3.46712158849407	0.000937346976310514	0.00372707012009181
g__Methanosaeta	5.28378998681135	2.44065036953966	0.0108218783067733	0.0290555253574139
g__Moduliflexaceae	11.652892133669	3.2147749398335	0.00463191859037156	0.0142717786825102
g__P3OB.42	22.9434767229559	4.63117280589122	0.000184738046405024	0.000946357476982794
g__Lentimicrobiaceae	9.32609844043243	2.71072327743659	0.00954687109319019	0.0257981791676822
g__SAR86_clade	12.0285907743282	-4.88425424927539	0.0000000798978399107672	0.00000171063323911514
g__Catalinimonas	15.3951354683055	-3.8979850404103	0.000207740399867311	0.00105770264566588
g__Desulfuromonas	6.77702475549792	2.81537681738816	0.00876700201892846	0.024320420883074
g__Sva0485	10.7227173765005	3.50835673363497	0.00258137208521921	0.00870427506622026
g__Qipengyuania	12.9616346106943	-5.18736473526128	0.000000130412269365849	0.00000253250685743834
g__BD7.8	4.65223559639026	-2.10463678018025	0.0183683815623965	0.0450457185039094
g__Nisaea	5.484168056799	2.4959060235414	0.0150074088473761	0.0379732920835123
g__Candidatus_Campbellbacteria	20.2336092838917	-3.74829056937966	0.000120444355815017	0.000684156715003668
g__Clade_Ia	17.5373834957092	-4.27935369510841	0.0000277729338984292	0.000193253331709903
g__BIrii41	26.9843848385174	-6.29861982421977	0.000000000498850580458083	0.0000000416540234682499
g__Tateyamaria	26.7744829700693	-3.9079663986598	0.000301626852967528	0.00147285627033852
g__Pontivivens	14.8626099063002	-3.14156231329445	0.00276472726982418	0.00919739948327965
g__Lutibaculum	10.3067566387637	3.45052043387781	0.00184814469291168	0.00656681199396279
g__JG30.KF.CM45	13.0448837549759	-4.27807580672456	0.0000242237160936039	0.000172878657591105
g__Flavobacteriaceae	11.3527051542446	-3.23127485814026	0.000270506347298022	0.00133652544375058
g__Sphingobium	10.6038298077547	-4.8743052734256	0.000000383001354355376	0.00000627070844875959
g__Latescibacterota	18.060450810184	3.54182914813281	0.00150927962891455	0.00563816664611359
g__Candidatus_Thiobios	13.519522258169	3.85305121905887	0.00162053639990299	0.00593485918385524
g__Candidatus_Megaira	9.03002322517204	-3.12782762551592	0.00155135276189167	0.00573176794769711
g__Photobacterium	9.76755247351872	-2.81034528412057	0.00720277119001002	0.0204915858482258
g__Crocinitomix	17.4624350214856	-2.64455787692871	0.0141746752008894	0.0364010984938676
g__Pseudomonas	4.4625707861446	-3.43547186212426	0.0000482049027781987	0.000312023983099193
g__Candidatus_Marispirochaeta	18.1597054228332	4.28835589360876	0.000111932117013524	0.00065358963430974
g__Pseudolabrys	18.4997342641106	-5.73155322961479	0.0000000180797835974861	0.000000559134048292627
g__PS1_clade	7.56965997860485	2.98954846744311	0.0074907076700669	0.0211308814341414
g__Dietzia	11.8879559993093	3.66127066811939	0.00142317265470328	0.00535292417422178
g__Gilvibacter	19.3274130180647	-2.65745429306556	0.0125777201232052	0.0326161375865726
g__Parasegetibacter	12.9068019408585	-5.18080502598209	0.000000133449463146451	0.00000253250685743834
g__Dongia	14.0646634444381	-5.31350337132358	0.0000000206082750933132	0.000000614568203675589
g__Paracoccus	14.8807780549475	-5.39997155170506	0.0000000612064473145256	0.00000138128063534132
g__Allorhizobium.Neorhizobium.Pararhizobium.Rhizobium	27.930953475869	-6.349907896703	0.0000000016954079446685	0.0000000943777089198797
g__Dethiosulfatibacter	13.0534481207041	3.79851635143117	0.000350722264133156	0.00169142319008277
g__SAR116_clade	13.8659889313185	-5.02752538715469	0.0000000491854783787057	0.00000117342498417769
g__HIMB11	13.1136910726567	-5.20480586854984	0.0000000155063414474951	0.000000517911804346335
g__Fermentibacteraceae	19.8435219512321	4.41826231997366	0.0000193555092609147	0.000148273855347374
g__Sh765B.AG.111	9.68050689016369	3.35564432021113	0.00627790754607326	0.0184579323977858
g__MSBL8	27.2760009685713	4.88354959181945	0.00000447202029252853	0.0000466767118032665
g__Tepidamorphus	12.8029571901987	3.77333319106706	0.000926927486151596	0.00370327488486403
g__Bdellovibrio	31.326709843798	-3.48473276001365	0.000367323983403189	0.0017328560798964
g__Desulfosarcina	35.4237394417865	5.26497448548216	0.0000264632884594865	0.000185687780366985
g__Omnitrophales	11.8002394036129	3.65014169438404	0.00175738227499858	0.00635244242261393
g__Palleronia.Pseudomaribius	27.355908612863	4.88714485008663	0.0000975380490095007	0.000577618942715838
g__Candidatus_Kaiserbacteria	23.306881668056	-4.03182137510103	0.0000125562056265839	0.000106983996920383
g__Henriciella	47.0082338078989	3.73965939917735	0.000682332511875218	0.00284873823707904
g__Hyphococcus	14.5770884068175	3.96525753505669	0.000622322467397457	0.00263776274252222
g__Tunicatimonas	28.2062770068593	2.69692901289239	0.0113394949684524	0.0302507293886829
g__Blastocatella	25.3560775405584	-6.02756774188319	0.000000016155216807292	0.000000518831001311107
g__CPR2	15.195311229282	4.0235139312349	0.000234473684137758	0.00116539003723231
g__Thioalkalispira.Sulfurivermis	9.81726607410654	3.37764288849152	0.00375910538645032	0.0119348022725704
g__Halomicronema_TFEP1	23.9737212737008	4.69551725344255	0.000146310713943887	0.000783137475276574
g__Subgroup_10	40.2671484667921	3.86930334955248	0.000474411895148466	0.00210709538536686
g__Marinimicrobia_.SAR406_clade.	49.3045588584691	4.89055926575221	0.00000060042836248794	0.00000928440153106352
g__Luteimonas	17.9514075657525	-5.68595563993968	0.0000000214188701077759	0.000000616715742758375
g__Acuticoccus	11.694743782671	3.63763965446921	0.00240946305622304	0.0083481396346317
g__Syntrophoarchaeaceae	11.9992232019748	3.67615063683286	0.00195287960716079	0.00690955284736974
g__B2M28	8.99417922823272	3.24816848951092	0.00469646032163727	0.0143818676577539
g__Cognatishimia	17.6707666803674	-5.66152993649832	0.00000000241297921336376	0.00000011193542461993
g__Urania.1B.19_marine_sediment_group	57.0500939551005	5.2295456301368	0.0000088510176404162	0.0000821177747749726
g__Oricola	21.8867924905921	2.59697212168378	0.0162497327585186	0.0403825203969138
g__JS1	41.9966397501142	5.51245047878337	0.00000024895343765942	0.00000424236980501257
g__LD1.PA32	35.1282104699769	5.25245378012244	0.0000139824501589934	0.000114464175321171
g__Rheinheimera	17.9776719433301	-4.64907449531526	0.00000135975037204696	0.0000177404931353002
g__vadinHA49	40.2093464792743	3.17691749459158	0.00309967422919695	0.0101898739424388
g__Acetothermiia	47.5627862677549	5.69337028247323	0.00000107509997441212	0.0000151463247276482
g__Parvibaculaceae	57.8917475003923	5.97887284114395	0.00000236709241508611	0.0000282360309513843
g__Loktanella	22.8073291284035	-3.67193349409213	0.000119675264378008	0.000684156715003668
g__Zixibacteria	61.7020607660968	6.0712600724303	0.000000788417560142427	0.0000113504941848091
g__Devosia	30.9467503168382	-6.50237280462675	0.000000000934106512452453	0.0000000564267320040606
g__Actinotalea	19.7608856703341	-5.83126163410336	0.0000000124329457270716	0.00000044239944701211
g__Flavobacterium	56.9922684888454	-7.40241887611122	2.35127802742242e-11	0.00000000282659531636941
g__AB.539.J10	7.44008393010462	2.96393697906581	0.00492690500556072	0.0149598751987026
g__Altererythrobacter	91.1794383947623	-5.4915819118614	0.000000454178424808857	0.00000715545254179991
g__Fusibacter	39.7699133705875	3.43543140694873	0.0026352440890675	0.00883658471676262
g__Desulfuromusa	27.3544779380956	4.88823896327656	0.0000334967011921261	0.000227396304840856
g__Ohtaekwangia	33.1948897801062	-6.60638252839757	0.00000000061882994501155	0.000000043060250340387
g__Mesotoga	23.97747056282	4.69459597815813	0.000114251055863	0.000657928494107624
g__Brevundimonas	35.2413662607719	-5.95989604910089	0.0000000508321945744889	0.00000117902451304717
g__Nostocaceae	22.9793005476831	4.63360359895929	0.000167053661430485	0.000873413390616977
g__GIF9	27.3977707033963	4.89044848801705	0.00012476045819441	0.000694499883948884
g__Ramlibacter	33.3521289684246	-5.81935642354576	0.0000000402042629723416	0.000000987369399467801
g__Spirochaeta	37.6647631558338	5.3542334643321	0.0000123300751138956	0.000106140337320648
g__Phenylobacterium	3.80457874811495	-3.14348884885931	0.000113261575402173	0.000656759829588989
g__AKAU3564_sediment_group	69.359852965348	5.25751260959812	0.000013210599992992	0.000109216346476716
g__Limibaculum	60.3133434336644	6.03839495668721	0.000000733682247587229	0.000010747801346234
g__NK.L14	7.1503989358341	2.89988690380886	0.00913249088491284	0.0250020652095155
g__Defluviicoccus	188.934026858991	7.69100549335164	0.00000000225796810805787	0.000000110906080601666
g__Rubritalea	66.6745892324513	-2.85766087075845	0.0191994219531177	0.0468757816691616
g__Lysobacter	27.5677926894193	-5.58862175129608	0.0000000890501790536478	0.0000018589224877449
g__mle1.8	31.26028228466	5.08241220613406	0.0000361692187343917	0.000241610381145736
g__Steroidobacter	50.5188199789927	-6.76183535153684	0.000000000946076943780656	0.0000000564267320040606
g__SEEP.SRB2	31.5030591001426	5.09350334003546	0.0000655821708209929	0.000405637871374289
g__Thiomicrospira	32.8383330909059	5.15390920062722	0.00000927701634025289	0.0000841990070012083
g__Rhodobium	32.074330437194	5.12048100893747	0.0000131803173390855	0.000109216346476716
g__Parvibaculum	35.526516402182	5.26926892385458	0.00000776036404309645	0.0000728079098425341
g__SC103	44.0481341480614	5.58174323532992	0.0000000221849196167488	0.000000617480262666176
g__Thiohalophilus	17.430721110483	4.2274621376434	0.000380284494852666	0.00176409751778876
g__Acanthopleuribacter	45.6524694014334	5.2308875092555	0.00000749244655975033	0.0000719102629585232
g__BIyi10	46.7933918993857	-7.11304268145549	7.85934239216517e-11	0.00000000820318862182239
g__Gordonia	60.9415221434665	6.05300898449797	0.00000292469349463713	0.0000334536858633152
g__RBG.16.49.21	54.2343755746207	5.88377306476337	0.0000214447718048455	0.000160380784197693
g__Phormidium_MBIC10003	84.7382641285758	6.53096599978087	0.00000338901988433137	0.0000382409676137391
g__Halanaerobium	48.0633531359664	5.70886459522156	0.0000024633435727595	0.0000289703082148476
g__Rhodovibrio	42.8304651637905	5.54077680002782	0.0000168138654120463	0.000132448845462818
g__TA06	43.697785283634	5.56956955305998	0.00000648413846793524	0.000064455424056261
g__Reichenbachiella	52.6968912542125	-3.64654856580918	0.00353448986979162	0.0113511501587539
g__Confluentimicrobium	17.5152502040885	4.23316352685268	0.000122554149930006	0.000686796746252049
g__Coleofasciculus_PCC.7420	81.7262816958756	6.47859560678596	0.00000271630464126424	0.0000315015885479951
g__Sulfurovum	4.95334955400349	2.34357871843992	0.0145962204985432	0.0371580613301329
g__Geotoga	68.3277521785788	6.21884093290124	0.000000214608695532214	0.00000373329709936248
g__Petrotoga	56.886083582546	5.95347621300868	0.0000000696794948054109	0.00000153111521480311
g__Lyngbya_PCC.7419	28.9142664953639	4.96920645349641	0.0000365181287087844	0.000242005059300277
g__ADurb.Bin120	132.888756518401	7.18249837434437	1.15511104477278e-11	0.00000000282659531636941
g__Marine_Benthic_Group_D_and_DHVEG.1	16.8191808531473	4.17586773860292	0.000147453049558727	0.000784224817716798
g__Thermovirga	128.228784932854	7.13071925276761	0.000000000601862758703293	0.000000043060250340387
g__Thermosipho	60.419615414228	6.04027843553889	0.00000126517805523818	0.0000167686297797442
g__NS5_marine_group	109.35020153534	-8.35331625638268	9.56599926438721e-15	4.36807209494258e-12
g__Pseudorhizobium	58.9662446029344	-7.45229147027635	1.90735109310978e-11	0.00000000282659531636941
g__Sediminispirochaeta	83.1406208830275	6.50338327848906	0.000000146244935642441	0.00000271365602803195
g__Desulfovibrio	94.6461102559341	5.2117651363013	0.0000226484875139168	0.000164447713688004
g__Guyparkeria	85.3269522490412	6.54152404761754	0.000000000153618658777992	0.0000000142523977866248
g__SEEP.SRB1	111.506177979927	6.92822391646192	0.000000642717061370887	0.00000958337046865519
g__SBR1031	116.207099101659	6.98821073372426	0.0000000323468059702568	0.000000871276870489174
g__Desulfotignum	68.1113469853377	6.21451399641821	0.0000000373712225363712	0.000000945605176299091
g__Tangfeifania	85.0898048158905	6.53729539978934	0.00000000337068923933426	0.000000140726275742206
g__RBG.16.55.12	7.68585677181556	3.01262732749241	0.00595486413902888	0.0175700054985481
g__Desulfoglaeba	79.9951896529416	6.44719854361703	0.000000433193415079973	0.00000695608656907264
g__Thiogranum	102.708695048828	6.80957419041031	0.000000108006295049626	0.0000021996403991814
g__Marinobacterium	139.35914794671	3.97010335404095	0.00162769043876205	0.00593502845574807
g__Desulfosalsimonas	82.9958552416364	6.50117300924872	2.36960086402226e-11	0.00000000282659531636941
g__Anaerophaga	39.3837162174312	5.41920488623324	0.00000643009454489163	0.000064455424056261
g__OPB41	99.1059622232092	6.75763862534045	0.0000000104271012733	0.000000395755889236614
g__Ascidiimonas	99.7374168536723	-7.17213292875905	2.21925068636436e-11	0.00000000282659531636941
g__Mycobacterium	228.75148837711	4.94094418479171	0.0000226146346267102	0.000164447713688004
g__Nonlabens	223.847426232038	-2.42483082119138	0.0200016819414726	0.0485505942474698
g__Geitlerinema_PCC.7105	31.5072749734136	5.09425157672211	0.0000175879547109423	0.000135980946144786
g__Psychrosphaera	142.08402682063	-2.51378257435567	0.0183959161794408	0.0450457185039094
g__Ketobacter	250.949476465464	6.18910174455429	0.00000176386759743719	0.0000219825290128366
g__LCP.80	368.145563277294	8.65441175433761	0.00000000221782137523835	0.000000110906080601666
g__Marine_Group_II	57.074905791101	5.95770405212369	0.0000131998244332728	0.000109216346476716
g__Geoalkalibacter	181.647374600411	7.63389909111168	0.0000000127156727284918	0.00000044239944701211
g__Desulfatiglans	530.149022467374	7.62836207772107	0.00000000300745862046614	0.000000132169892004696
g__Litoricola	491.002793386738	-3.61565683298758	0.00340515300046184	0.0110634348458585
g__Alcanivorax	346.096949792037	2.57741583886758	0.020601475417933	0.0495741555445939
g__MSBL5	84.0398942881009	6.51907603328868	0.00000108835866306454	0.0000151463247276482
g__KCM.B.112	699.665014802406	9.58167223138811	1.0462448131599e-14	4.36807209494258e-12
g__Marinobacter	1351.86461656995	4.01888604171322	0.00000125910876321751	0.0000167686297797442
